# Investigating the impact of X-rays on decay: X-ray computed tomography as a non-invasive visualisation technique for sediment-based decay experiments

**DOI:** 10.1101/2024.05.13.593831

**Authors:** Iacopo Cavicchini, Paul F. Wilson, Sam Giles, Jake Atterby, Andy S. Jones, Mark A. Williams, Thomas Clements

## Abstract

Decay experiments are ever increasing in complexity to better understand taphonomic processes. However, adding new variables, such as sediment, can create methodological biases, such as artificial anatomical character loss during exhumation. Non-invasive in situ imaging techniques such as X-ray computed tomography (XCT scanning) could mitigate this, but the consequences of exposing carcasses to X-rays are not fully understood, and evidence regarding the impact of X-rays on internal microbial faunas that drive decay is conflicting. Here, we test whether XCT scanning impacts the decay of *Danio rerio* carcasses within a substrate. Our control experiments show that quartz sand sediment physically stabilises the carcass throughout decay and the sequence of anatomical character loss remains constant, however, both the onset and rate of decay of soft tissues are initially accelerated. Our XCT data show that exposure to X-rays does not cause a deviation from the normal sequence of decay, validating XCT as a non-destructive visualisation method for decay experiments. Furthermore, when accompanied with traditional exhumation and dissection, XCT provides decay data with higher accuracy of character analysis than traditional methods, and allows novel quantitative techniques to monitor physical changes in the decaying carcass (e.g., total volume, build-up of gases, collapse of the body cavity etc.). We also underline limitations with the technique, but our experiment acts as an important ‘stepping stone’ for progression toward non-invasive designs of decay experiments.
