## Supplementary material for "Investigating the impact of X-rays on decay: X-ray computed tomography as a non-invasive visualisation technique for sediment-based decay experiments": Table S1: tables1.xlsx

### Sheet: spearman calculation
	Characters	CTRL	CTRL ranks	SNDCTRL	SNDCTRL ranks
	Anal fin, endoskeleton	51	35	15.5	32.5
	Anal fin, spines	45	26.5	20	19
	Anterior myomers	35.5	15.5	20.5	15
	Brain	35.5	15.5	29	9.5
	Caudal fin, endoskeleton	51	38	14.5	39
	Caudal fin, spines	45.5	30	18.5	26.5
	Dorsal fin, endoskeleton	51	38	15	36
	Dorsal fin, spines	45.5	28.5	19.5	22
	Eye	34	11	23	11
	Gill filaments	35.5	6	29	9.5
	Gill skeleton	41.5	22	19.5	22
	Heart	37.5	3.5	30.5	5
	Intestine, anterior	35.5	6	30	7
	Intestine, bulb	38.5	9	30.5	5
	Intestine, posterior	37	6	29.5	8
	Kidney, mesonephros	39	19	19	24.5
	Kidney, pronephros	39	19	19	24.5
	Liver	37	1.5	35	2
	Mouth	41.5	23	20	19
	Opercle muscles	35.5	12.5	20.5	15
	Operculum	41.5	21	20.5	15
	Ovary/testis	38.5	10	21	12
	Pancreas	37	1.5	34.5	3
	Pectoral fin muscles	33	12.5	20.5	15
	Pectoral fins, endoskeleton	48	33.5	14.5	39
	Pectoral fins, spines	45	26.5	17.5	28
	Pectoral girdle	45.5	28.5	16	29.5
	Pelvic fins, endoskeleton	48	32	15	36
	Pelvic fins, spines	43.5	25	20.5	15
	Pigmentation	35.5	14	14.5	39
	Posterior myomers	35.5	17	19.5	22
	Ribs	48	31	16	29.5
	Scales	39	19	18.5	26.5
	Skull roof	43.5	24	20	19
	Swim bladder, anterior	35.5	3.5	36	1
	Swim bladder, posterior	37.5	8	30.5	5
	Vertebrae, caudal	53.5	38	15	36
	Vertebrae, hemal	53.5	38	15.5	32.5
	Vertebrae, prehemal	53.5	38	15.5	32.5
	Vertebrae, Weberian	48	33.5	15.5	32.5
	Spearman's coefficient	0.878574
	t stat	11.3397
	p value	4.61853e-14
